# Proteomic profiling identifies Serpin B9 as mediator of resistance to CAR T-cell and bispecific antibody treatment in B-cell lymphoma

**DOI:** 10.1101/2023.06.26.546507

**Authors:** Berit J. Brinkmann, Tümay Capraz, Tobias Roider, Mareike Knoll, Carolin Kolb, Yi Liu, Antonia-Eugenia Angeli-Terzidou, Nagarajan Paramasivam, Björn Chapuy, Volker Eckstein, Tim Sauer, Michael Schmitt, Andreas Rosenwald, Carsten Müller-Tidow, Wolfgang Huber, Sascha Dietrich

**Affiliations:** Department of Medicine V, Hematology, Oncology and Rheumatology, University of Heidelberg, Heidelberg, Germany; Molecular Medicine Partnership Unit (MMPU), Heidelberg, Germany; European Molecular Biology Laboratory (EMBL), Heidelberg, Germany; Clinical Cooperation Unit Molecular Hematology/Oncology, German Cancer Research Center (DKFZ), Heidelberg, Germany; Faculty of Biosciences, University of Heidelberg, Heidelberg, Germany; Computational Oncology, Molecular Precision Oncology Program, National Center for Tumor Diseases (NCT), German Cancer Research Center (DKFZ), Heidelberg, Germany; Department of Hematology, Oncology and Cancer Immunology, Charité - University Medical Center, Berlin, Germany; Institute of Pathology, University of Würzburg, Würzburg, Germany; Department of Hematology and Oncology, University Hospital Düsseldorf, Düsseldorf, Germany

**Author notes:** **Corresponding author:** Sascha Dietrich, MD, Email address, Mailing address: Department of Hematology and Oncology, University Hospital Düsseldorf, Moorenstr. 5, 40225 Düsseldorf, Germany. These authors contributed equally to this work (Berit J. Brinkmann, Tümay Capraz, Tobias Roider). These senior authors contributed equally to this work (Wolfgang Huber, Sascha Dietrich).

## Abstract

Although T-cell-engaging therapies are highly effective in patients with relapsed and/or refractory B-cell non-Hodgkin lymphoma (B-NHL), responses are often not durable. To identify tumor-intrinsic drivers of resistance, we quantified *in-vitro* response to CD19-directed chimeric antigen receptor T-cells (CD19-CAR) and bispecific antibodies (BsAb) across 46 B-NHL cell lines and measured their proteomic profiles at baseline. Among the proteins associated with poor *in-vitro* response was Serpin B9, an endogenous granzyme B inhibitor. Knock-out of *SERPINB9* in cell lines with high intrinsic expression rendered them more susceptible to CD19-CAR and CD19-BsAb. Overexpression in cell lines with low intrinsic expression attenuated responses. Polatuzumab, vorinostat, lenalidomide, or checkpoint inhibitors improved response to CD19-CAR, although independently of Serpin B9 expression. Besides providing an important resource of therapy response and proteomic profiles, this study refines our understanding of resistance in T-cell engaging therapies, and suggests clinically relevant combination regimes.
