## Supplementary Table 1 for "Proteomic profiling identifies Serpin B9 as mediator of resistance to CAR T-cell and bispecific antibody treatment in B-cell lymphoma"

### Sheet: CellLines
Cell line	Entity	Source	Medium	RRID
Balm-3	DLBCL GCB	Björn Chapuy	RPMI + 10 % FBS	RRID:CVCL_5426
BJAB	BL	Björn Chapuy	RPMI + 10 % FBS	RRID:CVCL_5711
BL-41	BL	Björn Chapuy	RPMI + 10 % FBS	RRID:CVCL_1087
BL-60	BL	DSMZ	RPMI + 10 % FBS	RRID:CVCL_7034
CA-46	BL	Björn Chapuy	RPMI + 10 % FBS	RRID:CVCL_1101
Daudi	BL	Björn Chapuy	RPMI + 10 % FBS	RRID:CVCL_0008
DG-75	BL	Björn Chapuy	RPMI + 10 % FBS	RRID:CVCL_0244
DOHH-2	DLBCL GCB	Björn Chapuy	RPMI + 10 % FBS	RRID:CVCL_1179
GRANTA-519	MCL	DSMZ	DMEM + 10 % FBS	RRID:CVCL_1818
HBL-1	DLBCL ABC	Björn Chapuy	RPMI + 10 % FBS	RRID:CVCL_4213
HBL-2	MCL	DSMZ	RPMI + 10 % FBS	RRID:CVCL_4216
HLY-1	DLBCL ABC	DSMZ	RPMI + 10 % FBS	RRID:CVCL_H207
HT	DLBCL GCB	DSMZ	RPMI + 10 % FBS	RRID:CVCL_1290
JEKO-1	MCL	DSMZ	RPMI + 20 % FBS	RRID:CVCL_1865
JVM-2	MCL	DSMZ	RPMI + 10 % FBS	RRID:CVCL_1319
K-422	DLBCL GCB	Björn Chapuy	RPMI + 10 % FBS	RRID:CVCL_1325
MAVER-1	MCL	DSMZ	RPMI + 10 % FBS	RRID:CVCL_1831
MEC-1	B-PLL	DSMZ	RPMI + 10 % FBS	RRID:CVCL_1870
MEC-2	B-PLL	DSMZ	IMDM + 10 % FBS	RRID:CVCL_1871
MINO	MCL	DSMZ	RPMI + 15 % FBS	RRID:CVCL_1872
NAMALWA	BL	Björn Chapuy	RPMI + 10 % FBS	RRID:CVCL_0067
OCI-LY-1	DLBCL GCB	Björn Chapuy	IMDM + 10 % FBS	RRID:CVCL_1879
OCI-LY-18	DLBCL GCB	Björn Chapuy	IMDM + 20 % FBS	RRID:CVCL_1880
OCI-LY-19	DLBCL GCB	DSMZ	alpha-MEM + 10 % FBS	RRID:CVCL_1878
OCI-LY-2	DLBCL GCB	Björn Chapuy	IMDM + 10 % FBS	RRID:CVCL_8799
OCI-LY-3	DLBCL ABC	DSMZ	RPMI + 20 % FBS	RRID:CVCL_8800
OCI-LY-4	DLBCL GCB	Björn Chapuy	IMDM + 10 % FBS	RRID:CVCL_8801
OCI-LY-7	DLBCL GCB	Björn Chapuy	IMDM + 10 % FBS	RRID:CVCL_1881
OCI-LY-8	DLBCL GCB	Björn Chapuy	IMDM + 20 % FBS	RRID:CVCL_8803
Pfeiffer	DLBCL GCB	Björn Chapuy	RPMI + 10 % FBS	RRID:CVCL_3326
Raji	BL	Björn Chapuy	RPMI + 10 % FBS	RRID:CVCL_0511
Ramos	BL	Björn Chapuy	RPMI + 10 % FBS	RRID:CVCL_0597
REC-1	MCL	DSMZ	RPMI + 10 % FBS	RRID:CVCL_1884
RIVA	DLBCL ABC	Björn Chapuy	RPMI + 10 % FBS	RRID:CVCL_1885
SC-1	FL	Björn Chapuy	RPMI + 10 % FBS	RRID:CVCL_1888
SU-DHL-2	DLBCL ABC	Björn Chapuy	RPMI + 10 % FBS	RRID:CVCL_9550
SU-DHL-4	DLBCL GCB	Björn Chapuy	RPMI + 10 % FBS	RRID:CVCL_0539
SU-DHL-5	DLBCL GCB	Björn Chapuy	RPMI + 10 % FBS	RRID:CVCL_1735
SU-DHL-6	DLBCL GCB	DSMZ	RPMI + 10 % FBS	RRID:CVCL_2206
SU-DHL-8	DLBCL GCB	Björn Chapuy	RPMI + 10 % FBS	RRID:CVCL_2207
TMD-8	DLBCL ABC	Björn Chapuy	alpha-MEM + 10 % FBS	RRID:CVCL_A442
U-2932	DLBCL ABC	Björn Chapuy	RPMI + 10 % FBS	RRID:CVCL_1896
UPN-1	MCL	DSMZ	RPMI + 10 % FBS	RRID:CVCL_A795
WSU-DLCL-2	DLBCL ABC	Björn Chapuy	RPMI + 10 % FBS	RRID:CVCL_1902
WSU-FSCCL	FL	Björn Chapuy	RPMI + 10 % FBS	RRID:CVCL_1903
Z-138	MCL	DSMZ	IMDM + 10 % FBS	RRID:CVCL_B077
