## Supplementary Table 2 for "Proteomic profiling identifies Serpin B9 as mediator of resistance to CAR T-cell and bispecific antibody treatment in B-cell lymphoma"

### Sheet: Drugs
Drug	Drug.Conc	Drug.Conc.Unit	Source
Bendamustine	10000	nM	Selleckchem
Dexamethasone	200	nM	Selleckchem
Ibrutinib	100	nM	Selleckchem
Ipilimumab	5000	ng/mL	Pharmacy University Hospital Heidelberg
Lenalidomide	1000	nM	Selleckchem
Nivolumab	5000	ng/mL	Pharmacy University Hospital Heidelberg
Polatuzumab	50	ng/mL	Selleckchem
Pomalidomide	500	nM	Selleckchem
Temsirolimus	1000	nM	Selleckchem
Venetoclax	10	nM	Selleckchem
Vorinostat	400	nM	Selleckchem
